# Rapid assessment of phytoplankton assemblages using Next Generation Sequencing – Barcode of Life database: a widely applicable toolkit to monitor biodiversity and harmful algal blooms (HABs)

**DOI:** 10.1101/2019.12.11.873034

**Authors:** Natalia V. Ivanova, L. Cynthia Watson, Jérôme Comte, Kyrylo Bessonov, Arusyak Abrahamyan, Timothy W. Davis, George S. Bullerjahn, Susan B. Watson

**Author notes:** Institut national de la recherche scientifique, Centre - Eau Terre Environnement, Québec, QC, Canada. National Microbiology Laboratory, Public Health Agency of Canada, Guelph, ON, Canada. Biology Department, University of Waterloo, Waterloo ON, Canada. These authors contributed equally to this work (Natalia V. Ivanova, L. Cynthia Watson). Corresponding author: (NVI).

## Abstract

Harmful algal blooms have important implications for the health, functioning and services of aquatic ecosystems. Our ability to detect and monitor these events is often challenged by the lack of rapid and cost-effective methods to identify bloom-forming organisms and their potential for toxin production, Here, we developed and applied a combination of DNA barcoding and Next Generation Sequencing (NGS) for the rapid assessment of phytoplankton community composition with focus on two important indicators of ecosystem health: toxigenic bloom-forming cyanobacteria and impaired planktonic biodiversity. To develop this molecular toolset for identification of cyanobacterial and algal species present in HABs (Harmful Algal Blooms), hereafter called HAB-ID, we optimized NGS protocols, applied a newly developed bioinformatics pipeline and constructed a BOLD (Barcode of Life Data System) 16S reference database from cultures of 203 cyanobacterial and algal strains representing 101 species with particular focus on bloom and toxin producing taxa. Using the new reference database of 16S rDNA sequences and constructed mock communities of mixed strains for protocol validation we developed new NGS primer set which can recover 16S from both cyanobacteria and eukaryotic algal chloroplasts. We also developed DNA extraction protocols for cultured algal strains and environmental samples, which match commercial kit performance and offer a cost-efficient solution for large scale ecological assessments of harmful blooms while giving benefits of reproducibility and increased accessibility. Our bioinformatics pipeline was designed to handle low taxonomic resolution for problematic genera of cyanobacteria such as the *Anabaena-Aphanizomenon-Dolichospermum* species complex, two clusters of *Anabaena* (I and II), *Planktothrix* and *Microcystis*. This newly developed HAB-ID toolset was further validated by applying it to assess cyanobacterial and algal composition in field samples from waterbodies with recurrent HABs events.
