## Supplemental Table 1 for "Rapid assessment of phytoplankton assemblages using Next Generation Sequencing – Barcode of Life database: a widely applicable toolkit to monitor biodiversity and harmful algal blooms (HABs)"

### Sheet: Prepared Mock 1
Strains on filter	BOLD Process ID	BOLD Sample ID	Name on tube	Current dataset status
Aulacoseira sp. CPCC 397	STAGE099-16	EC-CPCC397	Mix of diatoms, 4 Apr 2016	STAGE	STAGE - reference library
Aulacoseira islandica GB 14-8	STAGE100-16	EC-GB14-8	Mix of diatoms, 4 Apr 2016	STAGE	ECPS - problematic samples
Cyclotella meneghiniana CPCC 710	STAGE102-16	EC-CPCC710	Mix of diatoms, 4 Apr 2016	STAGE	N/A - not submitted to BOLD
Cryptomonas rostratiformis CPCC 343	STAGE101-16	EC-CPCC343	Mix of diatoms, 4 Apr 2016	STAGE
Mallomonas papillosa CPCC 449	STAGE104-16	EC-CPCC449	Mix of diatoms, 4 Apr 2016	ECPS
Peridinium inconspicuum UTEX LB2255	STAGE105-16	EC-UTEXLB2255	Mix of diatoms, 4 Apr 2016	ECPS
Stephanodiscus hantzschii CPCC267	STAGE010-15	EC-CPCC-267	Mix of diatoms, 4 Apr 2016	STAGE
Dinobryon cylindricum CPCC444	STAGE059-15	EC-CPCC444	Mix of diatoms, 4 Apr 2016	STAGE
Anabaenopsis sp. NIVA 417	STAGE069-16	EC-NIVA417	Mix of Cyanos 1, 4 Apr 2016	STAGE
Cylindrospermopsis raciborskii NIVA 399	STAGE070-16	EC-NIVA399	Mix of Cyanos 1, 4 Apr 2016	ECPS
Microcystis aeruginosa LE-03	N/A	N/A	Mix of Cyanos 1, 4 Apr 2016	#N/A
Microcystis aeruginosa LSC 13-02	STAGE005-15	EC-LSC13-02	Mix of Cyanos 1, 4 Apr 2016	STAGE
Microcystis aeruginosa SAG 17.85	STAGE073-16	EC-SAG17.85	Mix of Cyanos 1, 4 Apr 2016	STAGE
Microcystis botrys NIVA 357	STAGE074-16	EC-NIVA357	Mix of Cyanos 1, 4 Apr 2016	STAGE
Microcystis wesenbergii HH 06-02	STAGE076-16	EC-HH06-02	Mix of Cyanos 1, 4 Apr 2016	STAGE
Planktothrix sp. LE011-05	STAGE077-16	EC-LE011-05	Mix of Cyanos 1, 4 Apr 2016	ECPS
Fischerella sp. ZUR	STAGE087-16	EC-ZUR1	Mix of Cyanos 1, 4 Apr 2016	STAGE
Lyngbya sp. SDC 202	STAGE088-16	EC-SDC202	Mix of Cyanos 1, 4 Apr 2016	ECPS
Nostoc sp. NIVA 250	STAGE089-16	EC-NIVA250	Mix of Cyanos 1, 4 Apr 2016	STAGE
Oscillatoria limosa NIVA 350	STAGE090-16	EC-NIVA350	Mix of Cyanos 1, 4 Apr 2016	STAGE
Microcystis aeruginosa PCC663	N/A	N/A	Mix of Cyanos 1, 4 Apr 2016	#N/A
Planktothrix suspensa 1163 PL12	STAGE079-16	EC-1163-PL12	Mix of Cyanos 2, 4 Apr 2016	STAGE
Planktothrix suspensa 1163 PL13	STAGE080-16	EC-1163-PL13	Mix of Cyanos 2, 4 Apr 2016	ECPS
Planktothrix suspensa 1163 PL14	STAGE081-16	EC-1163-PL14	Mix of Cyanos 2, 4 Apr 2016	STAGE
Planktothrix suspensa 1163 PL16	STAGE082-16	EC-1163-PL16	Mix of Cyanos 2, 4 Apr 2016	STAGE
Pseudanabaena mucicola CPCC 698	STAGE085-16	EC-CPCC698	Mix of Cyanos 2, 4 Apr 2016	STAGE
Pseudanabaena mucicola CPCC 699	N/A	N/A	Mix of Cyanos 2, 4 Apr 2016	#N/A
Pseudanabaena mucicola LE011-01	STAGE097-16	EC-LE011-01.1	Mix of Cyanos 2, 4 Apr 2016	ECPS
Phormidium sp. LM 788	STAGE091-16	EC-LM788	Mix of Cyanos 2, 4 Apr 2016	STAGE
Phormidium sp. MTP 702	STAGE092-16	EC-MTP702	Mix of Cyanos 2, 4 Apr 2016	ECPS
Phormidium sp. NIVA 92	STAGE093-16	EC-NIVA92	Mix of Cyanos 2, 4 Apr 2016	STAGE
Phormidium amoenum NIVA 332	STAGE094-16	EC-NIVA332	Mix of Cyanos 2, 4 Apr 2016	ECPS
Phormidium calcicola LM190	STAGE098-16	EC-LM190	Mix of Cyanos 2, 4 Apr 2016	STAGE
Phormidium oscillatoria ZUR	STAGE109-16	EC-ZUR	Mix of Cyanos 2, 4 Apr 2016	ECPS
Anabaena circinalis NIVA 82	STAGE066-16	EC-NIVA82	Mix of Cyanos, 22 Apr 2016	STAGE
Anabaena flos-aquae CPCC64	STAGE067-16	EC-CPCC64	Mix of Cyanos, 22 Apr 2016	STAGE
Anabaena vigueri SAG 27.79	STAGE068-16	EC-SAG27.79	Mix of Cyanos, 22 Apr 2016	STAGE
Coealstrum cambricum HH011-05	STAGE107-16	EC-HH011-05	Mix of Cyanos, 22 Apr 2016	STAGE
Dolichospermum lemmermannii ALOW	STAGE071-16	EC-ALOW	Mix of Cyanos, 22 Apr 2016	STAGE
Dolichospermum lemmermannii LE011-02	STAGE095-16	EC-LE011-02.1	Mix of Cyanos, 22 Apr 2016	STAGE
Dolichospermum lemmermannii LW011-04	STAGE096-16	EC-LW011-04.1	Mix of Cyanos, 22 Apr 2016	STAGE
Mallomonas sp. CPCC 440	STAGE103-16	EC-CPCC440	Mix of Cyanos, 22 Apr 2016	STAGE
Microcystis sp. LSC 13-04	STAGE072-16	EC-LSC13-04	Mix of Cyanos, 22 Apr 2016	ECPS
Microcystis ichthyoblabe NIVA279	STAGE075-16	EC-NIVA279	Mix of Cyanos, 22 Apr 2016	STAGE
Pediastrum sp. CPCC527	STAGE056-15	EC-CPCC527	Mix of Cyanos, 22 Apr 2016	ECPS
Phormidium cf. amoenum YWNPL5	STAGE078-16	EC-YWNPL5	Mix of Cyanos, 22 Apr 2016	STAGE
Pseudanabaena sp. LSC13-04A	STAGE083-16	EC-LSC13-04A	Mix of Cyanos, 22 Apr 2016	ECPS
Pseudanabaena limnetica NIVA111	STAGE084-16	EC-NIVA111	Mix of Cyanos, 22 Apr 2016	STAGE
Synechococcus sp. ARC21	STAGE086-16	EC-ARC21	Mix of Cyanos, 22 Apr 2016	STAGE
Synura petersenii Korschiko CPCC442	STAGE106-16	EC-CPCC442	Mix of Cyanos, 22 Apr 2016	ECPS

### Sheet: Prepared Mock 2
Strains on filter	BOLD Process ID	BOLD Sample ID	Name on tube	Current dataset status
Aulacoseira granulata SB16-01	STAGE125-17	EC-SB16-01	2016-11-25	STAGE	STAGE - reference library
Cladophora glomerata CPCC13	STAGE128-17	EC-CPCC13	2016-11-25	ECPS	ECPS - problematic samples
Cryptomonas rostratiformis CPCC 343	STAGE133-17	EC-CPCC343.1	2016-11-25	STAGE	N/A - not submitted to BOLD
Gonium pectorale CPCC 380	STAGE141-17	EC-CPCC380	2016-11-25	STAGE
Peridinium willei CPCC 448	STAGE150-17	EC-CPCC448	2016-11-25	ECPS
Planktothrix agardhii WL16-01	STAGE155-17	EC-WL16-01	2016-11-25	STAGE
Phormidium YKN15-5	STAGE152-17	EC-YKN15-5	2016-11-25	ECPS
Pseudanabaena SB16-02	STAGE159-17	EC-SB16-02	2016-11-25	STAGE
Scenedesmus obliquus SW1	STAGE164-17	EC-SW1	2016-11-25	STAGE
Stephanodiscus binderanus LE 16-01	STAGE166-17	EC-LE16-01	2016-11-25	STAGE
Synedra acus SB16-05	STAGE171-17	EC-SB16-05	2016-11-25	STAGE
Tribonema vulgare HH16-8	STAGE178-17	EC-HH16-8	2016-11-25	STAGE
Tribonema vulgare HH16-9	STAGE179-17	EC-HH16-9	2016-11-25	STAGE
Uroglena americana CPCC 494	STAGE180-17	EC-CPCC494	2016-11-25	ECPS
Anabaena flos-aquae CPCC 64	STAGE115-17	EC-CPCC64.1	2016-12-02	STAGE
Euglena gracilis CPCC 95	STAGE138-17	EC-CPCC95	2016-12-02	ECPS
Monoraphidium contortum CPCC 626	STAGE147-17	EC-CPCC626	2016-12-02	STAGE
Pedinomonas sp. CPCC 32	STAGE149-17	EC-CPCC32	2016-12-02	STAGE
Scenedesmus denticulatus CPCC 153	STAGE161-17	EC-CPCC153	2016-12-02	ECPS
Scenedesmus obliquus CPCC 5	STAGE163-17	EC-CPCC5	2016-12-02	STAGE
Staurastrum johnsonii CPCC 128	STAGE165-17	EC-CPCC128	2016-12-02	STAGE
Synura uvella W17	STAGE174-17	EC-W17	2016-12-02	STAGE
Aulacoseira granulata CPCC 397	STAGE124-17	EC-CPCC397.1	2016-12-09	STAGE
Aulacoseira ambigua GB14-08	STAGE122-17	EC-GB14-08.1	2016-12-09	STAGE
Aulacoseira ambigua GB14-10	STAGE123-17	EC-GB14-10	2016-12-09	STAGE
Dinobryon sertularia SB16-03	STAGE134-17	EC-SB16-03	2016-12-09	STAGE
Mallomonas papillosa CPCC449	STAGE144-17	EC-CPCC449.1	2016-12-09	STAGE
Stephanodiscus niagare LE 16-04	STAGE167-17	EC-LE16-04	2016-12-09	STAGE
Synura petersenii CPCC 442	STAGE172-17	EC-CPCC442.1	2016-12-09	ECPS
Synura cf petersenii SB16-04	STAGE173-17	EC-SB16-04	2016-12-09	STAGE
Anabaena SAG28.79	STAGE114-17	EC-SAG28.79	2016-12-12	STAGE
Anabaena variabilis NIVA 19	STAGE116-17	EC-NIVA19	2016-12-12	STAGE
Microcystis aeruginosa LE03	STAGE145-17	EC-LE03	2016-12-12	STAGE
Planktothrix suspensa 1163 PL-4	STAGE156-17	EC-1163PL-4	2016-12-12	STAGE
Aphanizomenon flos-aquae FL16-02	STAGE117-17	EC-FL16-02	2016-12-16	STAGE
Aphanizomenon flos-aquae FL16-04	STAGE118-17	EC-FL16-04	2016-12-16	STAGE
Calothrix PCC 7507	STAGE126-17	EC-PCC7507	2016-12-16	STAGE
Dolichospermum circinalis CS-537/02	STAGE135-17	EC-CS-537-02	2016-12-16	STAGE
Dolichospermum circinalis CS-541/06	STAGE136-17	EC-CS-541-06	2016-12-16	ECPS
Dolichospermum planktonicum NB16-4	STAGE137-17	EC-NB16-4	2016-12-16	STAGE
Hyella fontana Cal Aq 994	STAGE142-17	EC-CalAq994	2016-12-16	STAGE
Microcystis wesenbergii HH06-02	STAGE146-17	EC-HH06-02.1	2016-12-16	STAGE
Oocystis lacustris SAG 81.80	STAGE148-17	EC-SAG81.80	2016-12-16	STAGE
Phormidium sp. HD798	STAGE151-17	EC-HD798	2016-12-16	ECPS
Synechococcus sp. CL792	STAGE168-17	EC-CL792	2016-12-16	STAGE
Synechococcus sp. LSO 023	STAGE169-17	EC-LSO-023	2016-12-16	STAGE
Synechococcus sp. LSO 034	STAGE170-17	EC-LSO-034	2016-12-16	STAGE

### Sheet: Microscopy Mock 2
Name	Sample ID	Date	Abundance (cell/l)	Class	Current accepted name (if different)
Anabaena flos-aquae treleasei	Stage mix #1 cultures	2016/12/02	4.12609e+08	Cyanophyceae	Dolichospermum mendotae
Aphanothece clathrata brevis	Stage mix #1 cultures	2016/12/02	6.00159e+07	Cyanophyceae	Aphanothece bachmannii
Dinobryon sertularia	Stage mix #1 cultures	2016/12/02	1.8755e+06	Chrysophyceae
Monoraphidium contortum	Stage mix #1 cultures	2016/12/02	2.90702e+07	Chlorophyceae
Ochromonas sphagnalis	Stage mix #1 cultures	2016/12/02	4.68874e+06	Chrysophyceae
Scenedesmus brevispina	Stage mix #1 cultures	2016/12/02	1.68795e+07	Chlorophyceae
Scenedesmus incrassatulus	Stage mix #1 cultures	2016/12/02	1.02215e+08	Chlorophyceae	Tetradesmus incrassatulus
Synura uvella	Stage mix #1 cultures	2016/12/02	8.43974e+06	Synurophyceae
Chlamydomonas sp	Stage mix #1 cultures	2016/12/02	32940.4	Chlorophyceae
Cosmarium sp	Stage mix #1 cultures	2016/12/02	32940.4	Conjugatophyceae (Zygnematophyceae)
Euglena pisciformis	Stage mix #1 cultures	2016/12/02	296464	Euglenophyceae
Oocystis solitaria	Stage mix #1 cultures	2016/12/02	131762	Trebouxiophyceae
Staurastrum johnsonii depauperatum	Stage mix #1 cultures	2016/12/02	164702	Conjugatophyceae (Zygnematophyceae)
Staurastrum paradoxum	Stage mix #1 cultures	2016/12/02	65880.9	Conjugatophyceae (Zygnematophyceae)
Aphanothece clathrata brevis	Stage mix #2 cultures	2016/12/02	2.15682e+07	Cyanophyceae	Aphanothece bachmannii
Aulacoseira granulata	Stage mix #2 cultures	2016/12/09	937748	Coscinodiscophyceae
Aulacoseira granulata angustissima	Stage mix #2 cultures	2016/12/09	2.81325e+06	Coscinodiscophyceae
Dinobryon sertularia	Stage mix #2 cultures	2016/12/09	2.2506e+07	Chrysophyceae
Microcystis sp cf free floating cells	Stage mix #2 cultures	2016/12/09	468874	Cyanophyceae
Ochromonas sphagnalis	Stage mix #2 cultures	2016/12/09	3.28212e+06	Chrysophyceae
Stephanodiscus niagarae	Stage mix #2 cultures	2016/12/09	468874	Mediophyceae
Anabaena flos-aquae treleasei	Stage mix #2 cultures	2016/12/09	559988	Cyanophyceae	Dolichospermum mendotae
Aulacoseira granulata angustissima spiralis	Stage mix #2 cultures	2016/12/09	205878	Coscinodiscophyceae	Aulacoseira granulata spiralis
Ochromonas globosa	Stage mix #2 cultures	2016/12/09	8235.11	Chrysophyceae
Sphaerocystis schroeteri	Stage mix #2 cultures	2016/12/09	8235.11	Chlorophyceae
Anabaena flos-aquae treleasei	Stage mix #3 cultures	2016/12/12	1.59417e+09	Cyanophyceae	Dolichospermum mendotae
Aphanothece clathrata brevis	Stage mix #3 cultures	2016/12/12	2.29748e+08	Cyanophyceae	Aphanothece bachmannii
Microcystis sp cf free floating cells	Stage mix #3 cultures	2016/12/12	3.96199e+09	Cyanophyceae
Planktothrix agardhii	Stage mix #3 cultures	2016/12/12	1.92238e+08	Cyanophyceae
Pseudanabaena biceps cf	Stage mix #3 cultures	2016/12/12	2.86013e+08	Cyanophyceae
Anabaena spiroides	Stage mix #3 cultures	2016/12/12	164702	Cyanophyceae	Dolichospermum spiroides
Anabaena solitaria planctonica	Stage mix #4 cultures	2016/12/16	5.62649e+06	Cyanophyceae	Dolichospermum planctonicum
Anabaena spiroides	Stage mix #4 cultures	2016/12/16	1.5004e+07	Cyanophyceae	Dolichospermum spiroides
Aphanizomenon klebahnii cf	Stage mix #4 cultures	2016/12/16	6.37669e+07	Cyanophyceae
Aphanothece clathrata brevis	Stage mix #4 cultures	2016/12/16	6.9956e+08	Cyanophyceae	Aphanothece bachmannii
Chromulina mikroplankton	Stage mix #4 cultures	2016/12/16	937748	Chrysophyceae
Microcystis sp cf free floating cells	Stage mix #4 cultures	2016/12/16	1.68795e+07	Cyanophyceae
Oocystis submarina variabilis	Stage mix #4 cultures	2016/12/16	4.68874e+07	Trebouxiophyceae
Planktolyngbya limnetica	Stage mix #4 cultures	2016/12/16	5.43894e+07	Cyanophyceae
Anabaena flos-aquae	Stage mix #4 cultures	2016/12/16	955273	Cyanophyceae	Dolichospermum flos-aquae
Ochromonas globosa	Stage mix #4 cultures	2016/12/16	49410.7	Chrysophyceae
Oocystis solitaria	Stage mix #4 cultures	2016/12/16	115292	Trebouxiophyceae
Pseudanabaena limnetica	Stage mix #4 cultures	2016/12/16	790571	Cyanophyceae
Sphaerocystis schroeteri	Stage mix #4 cultures	2016/12/16	49410.7	Chlorophyceae
Red = Species was not part of prepared mock community

### Sheet: Venn-Exp-NGS-microscopy
Genus	Date	Technology	Sample
Anabaena-Aphanizomenon-Dolichospermum	2016-12-02	Expected	Filter1
Euglena	2016-12-02	Expected	Filter1
Monoraphidium	2016-12-02	Expected	Filter1
Pedinomonas	2016-12-02	Expected	Filter1
Scenedesmus	2016-12-02	Expected	Filter1
Staurastrum	2016-12-02	Expected	Filter1
Synura	2016-12-02	Expected	Filter1
Anabaena-Aphanizomenon-Dolichospermum	2016-12-02	Microscopy	Filter1
Aphanothece	2016-12-02	Microscopy	Filter1
Chlamydomonas	2016-12-02	Microscopy	Filter1
Cosmarium	2016-12-02	Microscopy	Filter1
Dinobryon	2016-12-02	Microscopy	Filter1
Euglena	2016-12-02	Microscopy	Filter1
Monoraphidium	2016-12-02	Microscopy	Filter1
Ochromonas	2016-12-02	Microscopy	Filter1
Oocystis	2016-12-02	Microscopy	Filter1
Scenedesmus	2016-12-02	Microscopy	Filter1
Staurastrum	2016-12-02	Microscopy	Filter1
Synura	2016-12-02	Microscopy	Filter1
AnabaenaII	2016-12-02	NGS	Filter1
Anabaena-Aphanizomenon-Dolichospermum	2016-12-02	NGS	Filter1
Aulacoseira	2016-12-02	NGS	Filter1
Desmodesmus	2016-12-02	NGS	Filter1
Microcystis	2016-12-02	NGS	Filter1
Monoraphidium	2016-12-02	NGS	Filter1
Pedinomonas	2016-12-02	NGS	Filter1
Scenedesmus	2016-12-02	NGS	Filter1
Staurastrum	2016-12-02	NGS	Filter1
Synura	2016-12-02	NGS	Filter1
Aulacoseira	2016-12-09	Expected	Filter2
Dinobryon	2016-12-09	Expected	Filter2
Mallomonas	2016-12-09	Expected	Filter2
Stephanodiscus	2016-12-09	Expected	Filter2
Synura	2016-12-09	Expected	Filter2
Anabaena-Aphanizomenon-Dolichospermum	2016-12-09	Microscopy	Filter2
Aphanothece	2016-12-09	Microscopy	Filter2
Aulacoseira	2016-12-09	Microscopy	Filter2
Dinobryon	2016-12-09	Microscopy	Filter2
Microcystis	2016-12-09	Microscopy	Filter2
Ochromonas	2016-12-09	Microscopy	Filter2
Sphaerocystis	2016-12-09	Microscopy	Filter2
Stephanodiscus	2016-12-09	Microscopy	Filter2
AnabaenaII	2016-12-09	NGS	Filter2
Aphanothece	2016-12-09	NGS	Filter2
Aulacoseira	2016-12-09	NGS	Filter2
Dinobryon	2016-12-09	NGS	Filter2
Mallomonas	2016-12-09	NGS	Filter2
Stephanodiscus	2016-12-09	NGS	Filter2
Synura	2016-12-09	NGS	Filter2
Tabellaria	2016-12-09	NGS	Filter2
AnabaenaII	2016-12-12	Expected	Filter3
Microcystis	2016-12-12	Expected	Filter3
Planktothrix	2016-12-12	Expected	Filter3
AnabaenaII	2016-12-12	Microscopy	Filter3
Anabaena-Aphanizomenon-Dolichospermum	2016-12-12	Microscopy	Filter3
Aphanothece	2016-12-12	Microscopy	Filter3
Microcystis	2016-12-12	Microscopy	Filter3
Planktothrix	2016-12-12	Microscopy	Filter3
Pseudanabaena	2016-12-12	Microscopy	Filter3
AnabaenaII	2016-12-12	NGS	Filter3
Aulacoseira	2016-12-12	NGS	Filter3
Hyella	2016-12-12	NGS	Filter3
Microcystis	2016-12-12	NGS	Filter3
Oscillatoria	2016-12-12	NGS	Filter3
Planktothrix	2016-12-12	NGS	Filter3
Anabaena-Aphanizomenon-Dolichospermum	2016-12-16	Expected	Filter3
Calothrix	2016-12-16	Expected	Filter3
Hyella	2016-12-16	Expected	Filter3
Microcystis	2016-12-16	Expected	Filter3
Oocystis	2016-12-16	Expected	Filter3
Phormidium	2016-12-16	Expected	Filter3
Synechococcus	2016-12-16	Expected	Filter3
AnabaenaII	2016-12-16	Microscopy	Filter4
Anabaena-Aphanizomenon-Dolichospermum	2016-12-16	Microscopy	Filter4
Aphanothece	2016-12-16	Microscopy	Filter4
Chromulina	2016-12-16	Microscopy	Filter4
Microcystis	2016-12-16	Microscopy	Filter4
Ochromonas	2016-12-16	Microscopy	Filter4
Oocystis	2016-12-16	Microscopy	Filter4
Planktolyngbya	2016-12-16	Microscopy	Filter4
Pseudanabaena	2016-12-16	Microscopy	Filter4
Sphaerocystis	2016-12-16	Microscopy	Filter4
AnabaenaII	2016-12-16	NGS	Filter4
Anabaena-Aphanizomenon-Dolichospermum	2016-12-16	NGS	Filter4
Aphanothece	2016-12-16	NGS	Filter4
Calothrix	2016-12-16	NGS	Filter4
Cuspidothrix	2016-12-16	NGS	Filter4
Gloeotrichia	2016-12-16	NGS	Filter4
Hyella	2016-12-16	NGS	Filter4
Lyngbya	2016-12-16	NGS	Filter4
Microcystis	2016-12-16	NGS	Filter4
Oocystis	2016-12-16	NGS	Filter4
Planktothrix	2016-12-16	NGS	Filter4
Synechococcus	2016-12-16	NGS	Filter4
