## Supplemental Table 2 for "Rapid assessment of phytoplankton assemblages using Next Generation Sequencing – Barcode of Life database: a widely applicable toolkit to monitor biodiversity and harmful algal blooms (HABs)"

### Sheet: Environmental_samples
Sample type	Sample depth (m)	Collection date	Latitude/Longitude	Collected by	Geographic location (country and/or sea)	Geographic location (region and locality)	Sample ID	Analyst for Microscopic Analysis
Water	1	27/08/2015	42.506944, -79.9	Environment Canada - Harmful Algal Blooms Lab	Canada	Lake Erie, Ontario	LE879-20150827-1M-PC-B	ATEI
Water	1	26/08/2015	41.93611, -81.653333	Environment Canada - Harmful Algal Blooms Lab	Canada	Lake Erie, Ontario	LE880-20150826-1M-PC-B	ATEI
Water	1	17/08/2015	41.96833, -82.7917	Environment Canada - Harmful Algal Blooms Lab	Canada	Lake Erie, Ontario	LE881-20150817-1M-PC-B	UQAM
Water	1	18/08/2015	41.518611, -82.64	Environment Canada - Harmful Algal Blooms Lab	Canada	Lake Erie, Ontario	LE885-20150818-1M-PC-B	UQAM
Water	1	25/08/2015	41.82444, -82.97444	Environment Canada - Harmful Algal Blooms Lab	Canada	Lake Erie, Ontario	LE970-20150825-1M-PC-B	ATEI
Water	1	27/08/2015	42.506944, -79.9	Environment Canada - Harmful Algal Blooms Lab	Canada	Lake Erie, Ontario	LE879-20150827-1M-PC-A	ATEI
Water	1	26/08/2015	41.93611, -81.653333	Environment Canada - Harmful Algal Blooms Lab	Canada	Lake Erie, Ontario	LE880-20150826-1M-PC-A	ATEI
Water	1	17/08/2015	41.96833, -82.7917	Environment Canada - Harmful Algal Blooms Lab	Canada	Lake Erie, Ontario	LE881-20150817-1M-PC-A	UQAM
Water	1	18/08/2015	41.518611, -82.64	Environment Canada - Harmful Algal Blooms Lab	Canada	Lake Erie, Ontario	LE885-20150818-1M-PC-A	UQAM
Water	1	25/08/2015	41.82444, -82.97444	Environment Canada - Harmful Algal Blooms Lab	Canada	Lake Erie, Ontario	LE970-20150825-1M-PC-A	ATEI
Water	1	2016-10-05	42.506944, -79.9	Environment Canada - Harmful Algal Blooms Lab	Canada	Lake Erie, Ontario	LE879-20160510-1M-ST-B
Water	1	2016-11-05	41.93611, -81.653333	Environment Canada - Harmful Algal Blooms Lab	Canada	Lake Erie, Ontario	LE880-20160511-1M-ST-B
Water	1	2016-12-05	41.518611, -82.64	Environment Canada - Harmful Algal Blooms Lab	Canada	Lake Erie, Ontario	LE885-20160512-1M-ST-B
Water	1	2016-12-05	41.98306, -82.625	Environment Canada - Harmful Algal Blooms Lab	Canada	Lake Erie, Ontario	LE966-20160512-1M-ST-B
Water	1	13/05/2016	41.82444, -82.97444	Environment Canada - Harmful Algal Blooms Lab	Canada	Lake Erie, Ontario	LE970-20160513-1M-ST-B
Water	1	2016-10-05	42.506944, -79.9	Environment Canada - Harmful Algal Blooms Lab	Canada	Lake Erie, Ontario	LE879-20160510-1M-ST-A
Water	1	2016-11-05	41.93611, -81.653333	Environment Canada - Harmful Algal Blooms Lab	Canada	Lake Erie, Ontario	LE880-20160511-1M-ST-A
Water	1	2016-12-05	41.518611, -82.64	Environment Canada - Harmful Algal Blooms Lab	Canada	Lake Erie, Ontario	LE885-20160512-1M-ST-A
Water	1	2016-12-05	41.98306, -82.625	Environment Canada - Harmful Algal Blooms Lab	Canada	Lake Erie, Ontario	LE966-20160512-1M-ST-A
Water	1	13/05/2016	41.82444, -82.97444	Environment Canada - Harmful Algal Blooms Lab	Canada	Lake Erie, Ontario	LE970-20160513-1M-ST-A
Water	0.5	15/09/2016	42.34333, -81.5592	University of Windsor	Canada	Lake St. Clair, Ontario	LSC142-20160915-SS-A
Water	0.5	15/09/2016	42.34333, -81.5592	University of Windsor	Canada	Lake St. Clair, Ontario	LSC142-20160915-SS-B
Water	0.5	15/09/2016	42.34333, -81.5592	University of Windsor	Canada	Lake St. Clair, Ontario	LSC142-20160915-SS-C
Water	0.5	15/09/2016	42.32928, -81.1465	University of Windsor	Canada	Lake St. Clair, Ontario	LSC008-20160915-SS-A
Water	0.5	15/09/2016	42.32928, -81.1465	University of Windsor	Canada	Lake St. Clair, Ontario	LSC008-20160915-SS-B
Water	0.5	15/09/2016	42.32928, -81.1465	University of Windsor	Canada	Lake St. Clair, Ontario	LSC008-20160915-SS-C
Water	0.5	15/09/2016	42.33749, -81.0903	University of Windsor	Canada	Lake St. Clair, Ontario	LSC134-20160915-SS-A
Water	0.5	15/09/2016	42.33749, -81.0903	University of Windsor	Canada	Lake St. Clair, Ontario	LSC134-20160915-SS-B
Water	0.5	15/09/2016	42.33749, -81.0903	University of Windsor	Canada	Lake St. Clair, Ontario	LSC134-20160915-SS-C
Water	0.5	15/09/2016	42.32166, -81.448	University of Windsor	Canada	Lake St. Clair, Ontario	LSC136-20160915-SS-A
Water	0.5	15/09/2016	42.32166, -81.448	University of Windsor	Canada	Lake St. Clair, Ontario	LSC136-20160915-SS-B
Water	0.5	15/09/2016	42.32166, -81.448	University of Windsor	Canada	Lake St. Clair, Ontario	LSC136-20160915-SS-C
Water	0.5	15/09/2016	42.32111, -81.5436	University of Windsor	Canada	Lake St. Clair, Ontario	LSC139-20160915-SS-A
Water	0.5	15/09/2016	42.32111, -81.5436	University of Windsor	Canada	Lake St. Clair, Ontario	LSC139-20160915-SS-B
Water	1	15/09/2016	42.32111, -81.5436	University of Windsor	Canada	Lake St. Clair, Ontario	LSC139-20160915-SS-C
Water	1	25/09/2017	53.2627, -99.0244	Environment Canada - Harmful Algal Blooms Lab	Canada	Lake Winnipeg, Manitoba	LWW2-20170925-1M-A
Water	1	25/09/2017	53.2627, -99.0244	Environment Canada - Harmful Algal Blooms Lab	Canada	Lake Winnipeg, Manitoba	LWW2-20170925-1M-B
Water	1	25/09/2017	53.2627, -99.0244	Environment Canada - Harmful Algal Blooms Lab	Canada	Lake Winnipeg, Manitoba	LWW2-20170925-1M-C
Water	1	23/09/2017	53.3749, -98.3864	Environment Canada - Harmful Algal Blooms Lab	Canada	Lake Winnipeg, Manitoba	LWW1-20170923-1M-A
Water	1	23/09/2017	53.3749, -98.3864	Environment Canada - Harmful Algal Blooms Lab	Canada	Lake Winnipeg, Manitoba	LWW1-20170923-1M-B
Water	1	23/09/2017	53.3749, -98.3864	Environment Canada - Harmful Algal Blooms Lab	Canada	Lake Winnipeg, Manitoba	LWW1-20170923-1M-C
Water	1	22/09/2017	52.7964, -97.5630	Environment Canada - Harmful Algal Blooms Lab	Canada	Lake Winnipeg, Manitoba	LWW5-20170922-1M-A
Water	1	22/09/2017	52.7964, -97.5630	Environment Canada - Harmful Algal Blooms Lab	Canada	Lake Winnipeg, Manitoba	LWW5-20170922-1M-B
Water	1	22/09/2017	52.7964, -97.5630	Environment Canada - Harmful Algal Blooms Lab	Canada	Lake Winnipeg, Manitoba	LWW5-20170922-1M-C
Water	1	19/09/2017	51.7748, -96.8629	Environment Canada - Harmful Algal Blooms Lab	Canada	Lake Winnipeg, Manitoba	LWW8-20170919-1M-A
Water	1	19/09/2017	51.7748, -96.8629	Environment Canada - Harmful Algal Blooms Lab	Canada	Lake Winnipeg, Manitoba	LWW8-20170919-1M-B
Water	1	19/09/2017	51.7748, -96.8629	Environment Canada - Harmful Algal Blooms Lab	Canada	Lake Winnipeg, Manitoba	LWW8-20170919-1M-C

### Sheet: Microscopy_environmental_sampl
Taxa name	Station	Date	Cells/L	Lab	comments
Anabaena flos-aquae	885	2015/18/08	47763.6	UQAM	should be Dolichospemum not Anabaena
Anabaena viguieri	885	2015/18/08	138350	UQAM
Ankistrodesmus falcatus	881	2015/17/08	187550	UQAM
Aphanizomenon issatschenkoi	885	2015/18/08	232230	UQAM
Aphanizomenon schindleri	885	2015/18/08	438108	UQAM
Aphanothece clathrata brevis	881	2015/17/08	1.95052e+07	UQAM
Aphanothece clathrata brevis	885	2015/18/08	6.18914e+06	UQAM
Aulacoseira granulata	881	2015/17/08	6588.09	UQAM
Aulacoseira granulata	885	2015/18/08	41175.6	UQAM
Aulacoseira granulata angustissima	881	2015/17/08	13176.2	UQAM
Ceratium hirundinella	885	2015/18/08	1647.02	UQAM	Not in database
Chlamydomonas gloeogama	881	2015/17/08	26352.4	UQAM
Chlamydomonas gloeogama	885	2015/18/08	1647.02	UQAM
Chlamydomonas pseudopertyi	881	2015/17/08	187550	UQAM
Chromulina mikroplankton	881	2015/17/08	937748	UQAM	Not in database
Chroomonas acuta	881	2015/17/08	2.81325e+06	UQAM	Not in database
Chroomonas acuta	885	2015/18/08	187550	UQAM	Not in database
Chroomonas nordstedtii	881	2015/17/08	6588.09	UQAM	Not in database
Coelastrum microporum	881	2015/17/08	263524	UQAM
Coelosphaerium kuetzingianum	881	2015/17/08	937748	UQAM	Not in database
Coelosphaerium kuetzingianum	885	2015/18/08	52704.7	UQAM	Not in database
Cryptomonas borealis	881	2015/17/08	187550	UQAM
Cryptomonas erosa	885	2015/18/08	1647.02	UQAM
Cyanodictyon imperfectum	881	2015/17/08	1.05028e+07	UQAM	Not in database
Cyclotella glomerata	881	2015/17/08	1.31285e+06	UQAM
Cyclotella glomerata	885	2015/18/08	1647.02	UQAM	Lindavia glomerata
Cyclotella meneghiniana	881	2015/17/08	187550	UQAM
Cyclotella meneghiniana	885	2015/18/08	1647.02	UQAM
Dinobryon sociale	881	2015/17/08	6588.09	UQAM
Dinobryon sp (cells without lorica)	881	2015/17/08	16470.2	UQAM
Erkenia subaequiciliata	881	2015/17/08	4.50119e+06	UQAM	Not in database
Erkenia subaequiciliata	885	2015/18/08	187550	UQAM	Not in database
Eudorina elegans	881	2015/17/08	82351.1	UQAM
Franceia droescheri	881	2015/17/08	6588.09	UQAM
Golenkinia radiata	881	2015/17/08	36234.5	UQAM	Not in database
Gymnodinium varians	881	2015/17/08	9882.13	UQAM
Katablepharis ovalis	881	2015/17/08	562649	UQAM	Heterotrophic nannoflagellate
Katablepharis ovalis	885	2015/18/08	4941.07	UQAM	Heterotrophic nannoflagellate
Lagerheimia citriformis	881	2015/17/08	3294.04	UQAM
Mallomonas heterotricha	881	2015/17/08	9882.13	UQAM
Mallomonas majorensis	881	2015/17/08	6588.09	UQAM
Mallomonas pumilio	881	2015/17/08	3294.04	UQAM
Merismopedia minima	881	2015/17/08	3.00079e+06	UQAM
Micractinium pusillum	881	2015/17/08	1.1253e+06	UQAM
Microcystis aeruginosa	881	2015/17/08	6.00159e+06	UQAM
Microcystis aeruginosa	885	2015/18/08	1.3316e+07	UQAM
Monoraphidium contortum	881	2015/17/08	6588.09	UQAM
Nitzschia acicularis	881	2015/17/08	29646.4	UQAM
Nitzschia fruticosa (colony in the shape of the star)	881	2015/17/08	26352.4	UQAM
Ochromonas sphagnalis	881	2015/17/08	2.2506e+06	UQAM
Ochromonas sphagnalis	885	2015/18/08	750199	UQAM
Oocystis submarina variabilis	881	2015/17/08	65880.9	UQAM
Peridinium inconspicuum remotum spiniferum	881	2015/17/08	6588.09	UQAM
Peridinium pusillum	881	2015/17/08	9882.13	UQAM
Planctonema lauterbornii	881	2015/17/08	184467	UQAM
Planktolyngbya limnetica	885	2015/18/08	144938	UQAM
Planktothrix agardhii	885	2015/18/08	639045	UQAM
Pseudanabaena limnetica	881	2015/17/08	65880.9	UQAM
Pseudanabaena limnetica	885	2015/18/08	1.14962e+06	UQAM
Pseudanabaena mucicola	885	2015/18/08	2.34437e+06	UQAM
Rhodomonas minuta	881	2015/17/08	52704.7	UQAM
Rhodomonas minuta	885	2015/18/08	6588.09	UQAM
Romeria gracilis	885	2015/18/08	2.06305e+06	UQAM
Scenedesmus bicaudatus	881	2015/17/08	32940.4	UQAM
Scenedesmus bijuga	881	2015/17/08	52704.7	UQAM
Scenedesmus ecornis	881	2015/17/08	26352.4	UQAM
Scenedesmus quadricauda	881	2015/17/08	39528.5	UQAM	syn Desmodesmus quadricauda (ATEI)
Schroederia setigera	885	2015/18/08	4941.07	UQAM
Sphaerocystis schroeteri	881	2015/17/08	59292.8	UQAM
Synedra acus	881	2015/17/08	23058.3	UQAM
Tetraedron caudatum	881	2015/17/08	6588.09	UQAM
Tetrastrum elegans	881	2015/17/08	13176.2	UQAM
Aphanizomenon flos-aquae complex ( A. flos-aquae, A.klebahnii, A.yesoense, A.hungaricum )	970	2015/25/08	9600	ATEI
Aphanizomenon flos-aquae complex ( A. flos-aquae, A.klebahnii, A.yesoense, A.hungaricum )	880	2015/26/08	377645	ATEI
Aphanocapsa elachista	879	2015/27/08	256000	ATEI
Aphanocapsa holsatica	970	2015/25/08	22915584	ATEI
Aphanocapsa holsatica	879	2015/27/08	1664000	ATEI
Aphanocapsa holsatica	880	2015/26/08	500000	ATEI
Aphanocapsa sp	879	2015/27/08	1312872	ATEI
Aphanothece sp	879	2015/27/08	15843978	ATEI
Aulacoseira granulata	880	2015/26/08	62000	ATEI
Aulacoseira granulata	970	2015/25/08	25000	ATEI
Botryococcus braunii	970	2015/25/08	1000	ATEI
Ceratium hirundinella	880	2015/26/08	2000	ATEI
Chlamydomonas sp	970	2015/25/08	89514	ATEI
Chlamydomonas sp	880	2015/26/08	119352	ATEI
Chroococcus limneticus	880	2015/26/08	16000	ATEI
Chroococcus minutus	879	2015/27/08	238704	ATEI
Chroococcus sp	970	2015/25/08	144000	ATEI
Chrysochromulina parva	879	2015/27/08	358056	ATEI
Ciliate	879	2015/27/08	29838	ATEI	remove
Coelastrum cambrium	880	2015/26/08	477408	ATEI
Coelastrum pseudmicroporum Kors. (incl C. asteroideum)	970	2015/25/08	238704	ATEI
Coelospaerium kuetzingianum	880	2015/26/08	512000	ATEI
Cryptomonas erosa	970	2015/25/08	29838	ATEI
Cryptomonas marssonii	970	2015/25/08	59676	ATEI
Cryptomonas reflexa	880	2015/26/08	3000	ATEI
Cryptomonas reflexa	879	2015/27/08	8000	ATEI
Cryptomonas sp	970	2015/25/08	29838	ATEI
Cuspidothrix heterocysts	880	2015/26/08	1000	ATEI
Cuspidothrix issatchenkoi	880	2015/26/08	19200	ATEI
Cyanodictyon reticulatum	879	2015/27/08	5251488	ATEI
Cyclotella cf ocellata	879	2015/27/08	59676	ATEI
Demodesmis cf opoliensis	970	2015/25/08	119352	ATEI
Desmodesmus cf quadricauda/ communis	970	2015/25/08	119352	ATEI	syn: Scenedesmus quadricauda (UQAM)
Dinobryon sociale v.americanum	879	2015/27/08	29838	ATEI
Euglena sp	970	2015/25/08	1000	ATEI
Fragilaria crotonensis	970	2015/25/08	72000	ATEI
Fragilaria crotonensis	880	2015/26/08	1000	ATEI
Fragilaria crotonensis	879	2015/27/08	4000	ATEI
Fragilaria sp	970	2015/25/08	3000	ATEI
Fragilaria sp	880	2015/26/08	6000	ATEI
Gymnodinium triceratium	879	2015/27/08	59676	ATEI
Haltaria sp	879	2015/27/08	2000	ATEI	remove (protozoan)
Katablepharis ovalis	879	2015/27/08	298380	ATEI	Heterotrophic nannoflagellate
Large chrysophytes (Ochromonads)	879	2015/27/08	179028	ATEI
Merismopedia tenuissima	970	2015/25/08	477408	ATEI
micro bluegreens	879	2015/27/08	112787640	ATEI
micro greens	970	2015/25/08	23870400	ATEI
micro greens	879	2015/27/08	28644480	ATEI
Microcystis aeruginosa	970	2015/25/08	119590704	ATEI
Microcystis botrys	970	2015/25/08	2816000	ATEI
Microcystis botrys	880	2015/26/08	812000	ATEI
Microcystis botrys	879	2015/27/08	64000	ATEI
Microcystis sp ( broken up cells)	880	2015/26/08	18499560	ATEI
Microcystis sp cells broken up	970	2015/25/08	14322240	ATEI
Monoraphidium contortum	879	2015/27/08	59676	ATEI
Monoraphidium minutum	880	2015/26/08	29838	ATEI
Monoraphidium minutum	879	2015/27/08	537084	ATEI
Monoraphidum irregulare	880	2015/26/08	29838	ATEI
Nitzschia cf palea	970	2015/25/08	4000	ATEI
Ochromonas sp	880	2015/26/08	29838	ATEI
Ochromonas sp	879	2015/27/08	656436	ATEI
Oocystis borgei	880	2015/26/08	1000	ATEI
Oocystis solitaria	880	2015/26/08	3000	ATEI
Oocystis sp	879	2015/27/08	29838	ATEI
Paraphysomonas vestita	879	2015/27/08	59676	ATEI
Pediastrum boryanum	970	2015/25/08	32000	ATEI
Pediastrum simplex	970	2015/25/08	64000	ATEI
Peridinium inconspicuum = Parvodinium inconspicuum (Lemm)Carter	879	2015/27/08	59676	ATEI
Planktolyngbya sp	880	2015/26/08	104433	ATEI
Planktonema lauterborni	970	2015/25/08	4000	ATEI
Planktosphaeria gelatinosa	880	2015/26/08	1700766	ATEI
Planktothrix agardhii	880	2015/26/08	4800	ATEI
Polyarthra	880	2015/26/08	1000	ATEI	remove (protozoan)
Pseudanabaena limnetica	879	2015/27/08	238704	ATEI
Pseudanabaena musicoli	880	2015/26/08	596760	ATEI
Pseudanabaena sp	970	2015/25/08	112800	ATEI
Pseudanabaena sp	970	2015/25/08	256022	ATEI
Radiocystis geminata	970	2015/25/08	256000	ATEI
Radiocystis geminata	880	2015/26/08	256000	ATEI
Radiocystis geminata	879	2015/27/08	288000	ATEI
Rhizochrysis limnetica	879	2015/27/08	29838	ATEI
Rhodomonas minuta = Plagioselmis nanoplanktica	970	2015/25/08	119352	ATEI
Rhodomonas minuta = Plagioselmis nanoplanktica	880	2015/26/08	358056	ATEI
Rhodomonas minuta = Plagioselmis nanoplanktica	879	2015/27/08	686274	ATEI
Romeria sp	879	2015/27/08	507246	ATEI
Salpingoeca frequentissma	879	2015/27/08	179028	ATEI
Scenedesmus cf ecornis	970	2015/25/08	477408	ATEI
Scenedesmus cf ecornis	879	2015/27/08	656436	ATEI
Scuticociliates	970	2015/25/08	89514	ATEI	remove (protozoan)
Small centrics	879	2015/27/08	3819264	ATEI
Small greens	879	2015/27/08	835464	ATEI
Stephanodiscus agassiziensis	970	2015/25/08	4000	ATEI
Stephanodiscus niagarae	880	2015/26/08	5000	ATEI
Strombidium sp	879	2015/27/08	2000	ATEI	remove (protozoan)
Synechococcus sp	879	2015/27/08	1193520	ATEI
Synedra acus v. radians	880	2015/26/08	1000	ATEI
Synedra acus v. radians	970	2015/25/08	1000	ATEI
Synedra nana	879	2015/27/08	59676	ATEI
Synedra sp	879	2015/27/08	4000	ATEI
Tiny chrysophyte flagellates	880	2015/26/08	59676	ATEI
Tiny chrysophyte flagellates	879	2015/27/08	1044330	ATEI
Unid green cells	970	2015/25/08	89514	ATEI
Unid green cells	879	2015/27/08	89514	ATEI
Urotricha (Scuticociliate)	879	2015/27/08	1000	ATEI	remove (protozoan)
