## Supplemental Table 3 for "Rapid assessment of phytoplankton assemblages using Next Generation Sequencing – Barcode of Life database: a widely applicable toolkit to monitor biodiversity and harmful algal blooms (HABs)"

### Sheet: Sheet1
ProcessID	SampleID	Blast_taxonomy	Phylum	Class	Order	Family	BOLD_Genus	BOLD_Species
STAGE114-17	EC-SAG28.79	Anabaena II	Cyanobacteria	Cyanophyceae	Nostocales	Nostocaceae	Anabaena
STAGE112-17	EC-37	Anabaena-Aphanizomenon-Dolichospermum Complex	Cyanobacteria	Cyanophyceae	Nostocales	Nostocaceae	Anabaena
STAGE066-16	EC-NIVA82	Anabaena II	Cyanobacteria	Cyanophyceae	Nostocales	Nostocaceae	Anabaena	Anabaena circinalis
STAGE013-15	GLERL-AL02	Anabaena I	Cyanobacteria	Cyanophyceae	Nostocales	Nostocaceae	Anabaena	Anabaena doliolum Ind1
STAGE012-15	GLERL-CPCC-64	Anabaena II	Cyanobacteria	Cyanophyceae	Nostocales	Nostocaceae	Anabaena	Anabaena flos-aquae
STAGE115-17	EC-CPCC64.1	Anabaena II	Cyanobacteria	Cyanophyceae	Nostocales	Nostocaceae	Anabaena	Anabaena flos-aquae
STAGE067-16	EC-CPCC64	Anabaena II	Cyanobacteria	Cyanophyceae	Nostocales	Nostocaceae	Anabaena	Anabaena flos-aquae
STAGE116-17	EC-NIVA19	Anabaena II	Cyanobacteria	Cyanophyceae	Nostocales	Nostocaceae	Anabaena	Anabaena variabilis
STAGE068-16	EC-SAG27.79	Anabaena I	Cyanobacteria	Cyanophyceae	Nostocales	Nostocaceae	Anabaena	Anabaena viguieri
STAGE069-16	EC-NIVA417	Anabaenopsis	Cyanobacteria	Cyanophyceae	Nostocales	Nostocaceae	Anabaenopsis
STAGE182-18	EC-CPCC505	Ankistrodesmus	Chlorophyta	Chlorophyceae	Sphaeropleales	Selenastraceae	Ankistrodesmus
STAGE183-18	EC-CPCC63	Ankistrodesmus falcatus	Chlorophyta	Chlorophyceae	Sphaeropleales	Selenastraceae	Ankistrodesmus	Ankistrodesmus falcatus
STAGE007-15	EC-HH03-01	Anabaena-Aphanizomenon-Dolichospermum Complex	Cyanobacteria	Cyanophyceae	Nostocales	Aphanizomenonaceae	Aphanizomenon	Aphanizomenon flos-aquae
STAGE046-15	EC-HH014-04	Anabaena-Aphanizomenon-Dolichospermum Complex	Cyanobacteria	Cyanophyceae	Nostocales	Aphanizomenonaceae	Aphanizomenon	Aphanizomenon flos-aquae
STAGE118-17	EC-FL16-04	Anabaena-Aphanizomenon-Dolichospermum Complex	Cyanobacteria	Cyanophyceae	Nostocales	Aphanizomenonaceae	Aphanizomenon	Aphanizomenon flos-aquae
STAGE117-17	EC-FL16-02	Anabaena-Aphanizomenon-Dolichospermum Complex	Cyanobacteria	Cyanophyceae	Nostocales	Aphanizomenonaceae	Aphanizomenon	Aphanizomenon flos-aquae
STAGE186-18	EC-SAG31.79.1	Anabaena-Aphanizomenon-Dolichospermum Complex	Cyanobacteria	Cyanophyceae	Nostocales	Aphanizomenonaceae	Aphanizomenon	Aphanizomenon gracile
STAGE184-18	EC-NIVA103	Anabaena-Aphanizomenon-Dolichospermum Complex	Cyanobacteria	Cyanophyceae	Nostocales	Aphanizomenonaceae	Aphanizomenon	Aphanizomenon gracile
STAGE042-15	EC-SAG 31.79	Anabaena-Aphanizomenon-Dolichospermum Complex	Cyanobacteria	Cyanophyceae	Nostocales	Aphanizomenonaceae	Aphanizomenon	Aphanizomenon gracile
STAGE187-18	EC-NIVA641	Anabaena-Aphanizomenon-Dolichospermum Complex	Cyanobacteria	Cyanophyceae	Nostocales	Aphanizomenonaceae	Aphanizomenon	Aphanizomenon klebahnii
STAGE052-15	EC-LO13-02	Aphanothece	Cyanobacteria	Cyanophyceae	Chroococcales	Aphanothecaceae	Aphanothece	Aphanothece sp.
STAGE051-15	EC-LO13-03	Aphanothece	Cyanobacteria	Cyanophyceae	Chroococcales	Aphanothecaceae	Aphanothece	Aphanothece sp.
STAGE191-18	EC-CPCC348	Arthrodesmus	Charophyta	Conjugatophyceae	Desmidiales	Desmidiaceae	Arthrodesmus
STAGE057-15	EC-CPCC692	Asterionella formosa	Bacillariophyta	Bacillariophyceae	Tabellariales	Tabellariaceae	Asterionella	Asterionella formosa
STAGE121-17	EC-HH16-6	Asterionella formosa	Bacillariophyta	Bacillariophyceae	Tabellariales	Tabellariaceae	Asterionella	Asterionella formosa
STAGE119-17	EC-HH16-4	Asterionella formosa	Bacillariophyta	Bacillariophyceae	Tabellariales	Tabellariaceae	Asterionella	Asterionella formosa
STAGE100-16	EC-GB14-8	Aulacoseira	Bacillariophyta	Coscinodiscophyceae	Aulacoseirales	Aulacoseiraceae	Aulacoseira
STAGE099-16	EC-CPCC397	Aulacoseira	Bacillariophyta	Coscinodiscophyceae	Aulacoseirales	Aulacoseiraceae	Aulacoseira
STAGE123-17	EC-GB14-10	Aulacoseira ambigua	Bacillariophyta	Coscinodiscophyceae	Aulacoseirales	Aulacoseiraceae	Aulacoseira	Aulacoseira ambigua
STAGE122-17	EC-GB14-08.1	Aulacoseira ambigua	Bacillariophyta	Coscinodiscophyceae	Aulacoseirales	Aulacoseiraceae	Aulacoseira	Aulacoseira ambigua
STAGE125-17	EC-SB16-01	Aulacoseira granulata	Bacillariophyta	Coscinodiscophyceae	Aulacoseirales	Aulacoseiraceae	Aulacoseira	Aulacoseira granulata
STAGE124-17	EC-CPCC397.1	Aulacoseira granulata	Bacillariophyta	Coscinodiscophyceae	Aulacoseirales	Aulacoseiraceae	Aulacoseira	Aulacoseira granulata
STAGE058-15	EC-GB14-7	Aulacoseira	Bacillariophyta	Coscinodiscophyceae	Aulacoseirales	Aulacoseiraceae	Aulacoseira	Aulacoseira sp.
STAGE193-18	EC-CPCC400	Bangia atropurpurea	Rhodophyta	Bangiophyceae	Bangiales	Bangiaceae	Bangia	Bangia atropurpurea
STAGE126-17	EC-PCC7507	Calothrix	Cyanobacteria	Cyanophyceae	Nostocales	Rivulariaceae	Calothrix
STAGE194-18	EC-SAG1410-3	Calothrix parietina	Cyanobacteria	Cyanophyceae	Nostocales	Rivulariaceae	Calothrix	Calothrix parietina
STAGE127-17	EC-PCC6303	Calothrix parietina	Cyanobacteria	Cyanophyceae	Nostocales	Rivulariaceae	Calothrix	Calothrix parietina
STAGE196-18	EC-CPCC121	Chlamydomonas acidophila	Chlorophyta	Chlorophyceae	Volvocales	Chlamydomonadaceae	Chlamydomonas	Chlamydomonas acidophila
STAGE055-15	EC-UTEX 90	Chlamydomonas reinhardtii	Chlorophyta	Chlorophyceae	Volvocales	Chlamydomonadaceae	Chlamydomonas	Chlamydomonas reinhardtii
STAGE198-18	EC-CPCC139	Chlorella vulgaris	Chlorophyta	Chlorophyceae	Chlorococcales	Oocystaceae	Chlorella	Chlorella vulgaris
STAGE199-18	EC-SAG41.79	Chroococcus minutus	Cyanobacteria	Cyanophyceae	Chroococcales	Chroococcaceae	Chroococcus	Chroococcus minutus
STAGE200-18	EC-CPCC288	Closterium closteroides	Charophyta	Conjugatophyceae	Desmidiales	Closteriaceae	Closterium	Closterium closteroides
STAGE201-18	EC-CPCC508	Coccomyxa	Chlorophyta	Trebouxiophyceae	Trebouxiophyceae_incertae_sedis	Coccomyxaceae	Coccomyxa
STAGE202-18	EC-CPCC175	Coccomyxa simplex	Chlorophyta	Trebouxiophyceae	Trebouxiophyceae_incertae_sedis	Coccomyxaceae	Coccomyxa	Coccomyxa simplex
STAGE107-16	EC-HH011-05	Coelastrum cambricum	Chlorophyta	Chlorophyceae	Sphaeropleales	Scenedesmaceae	Coelastrum	Coelastrum cambricum
STAGE203-18	EC-UTEX1353	Coelastrum pseudomicroporum	Chlorophyta	Chlorophyceae	Sphaeropleales	Scenedesmaceae	Coelastrum	Coelastrum pseudomicroporum
STAGE204-18	EC-CPCC350	Cosmarium minimum	Charophyta	Conjugatophyceae	Desmidiales	Desmidiaceae	Cosmarium	Cosmarium minimum
STAGE132-17	EC-CPCC389	Cryptomonas	Cryptophyta	Cryptophyceae	Cryptomonadales	Cryptomonadaceae	Cryptomonas
STAGE131-17	EC-CPCC377	Cryptomonas	Cryptophyta	Cryptophyceae	Cryptomonadales	Cryptomonadaceae	Cryptomonas
STAGE130-17	EC-CPCC336	Cryptomonas	Cryptophyta	Cryptophyceae	Cryptomonadales	Cryptomonadaceae	Cryptomonas
STAGE129-17	EC-CPCC320	Cryptomonas	Cryptophyta	Cryptophyceae	Cryptomonadales	Cryptomonadaceae	Cryptomonas
STAGE133-17	EC-CPCC343.1	Cryptomonas rostratiformis	Cryptophyta	Cryptophyceae	Cryptomonadales	Cryptomonadaceae	Cryptomonas	Cryptomonas rostratiformis
STAGE101-16	EC-CPCC343	Cryptomonas rostratiformis	Cryptophyta	Cryptophyceae	Cryptomonadales	Cryptomonadaceae	Cryptomonas	Cryptomonas rostratiformis
STAGE207-18	EC-NIVA654	Cuspidothrix issatschenkoi	Cyanobacteria	Cyanophyceae	Nostocales	Aphanizomenonaceae	Cuspidothrix	Cuspidothrix issatschenkoi
STAGE206-18	EC-NIVA653	Cuspidothrix issatschenkoi	Cyanobacteria	Cyanophyceae	Nostocales	Aphanizomenonaceae	Cuspidothrix	Cuspidothrix issatschenkoi
STAGE205-18	EC-NIVA652	Cuspidothrix issatschenkoi	Cyanobacteria	Cyanophyceae	Nostocales	Aphanizomenonaceae	Cuspidothrix	Cuspidothrix issatschenkoi
STAGE064-15	EC-CPCC432	Cyclotella	Bacillariophyta	Mediophyceae	Stephanodiscales	Stephanodiscaceae	Cyclotella
STAGE102-16	EC-CPCC710	Cyclotella meneghiniana	Bacillariophyta	Mediophyceae	Stephanodiscales	Stephanodiscaceae	Cyclotella	Cyclotella meneghiniana
STAGE208-18	EC-UTEXFD142	Cyclotella quillensis	Bacillariophyta	Mediophyceae	Stephanodiscales	Stephanodiscaceae	Cyclotella	Cyclotella quillensis
STAGE209-18	EC-SAG1.97	Cylindrospermopsis raciborskii	Cyanobacteria	Cyanophyceae	Nostocales	Aphanizomenonaceae	Cylindrospermopsis	Cylindrospermopsis raciborskii
STAGE210-18	EC-UTEX2891	Desmodesmus abundans	Chlorophyta	Chlorophyceae	Sphaeropleales	Scenedesmaceae	Desmodesmus	Desmodesmus abundans
STAGE212-18	EC-CPCC417	Diatoma	Bacillariophyta	Bacillariophyceae	Tabellariales	Tabellariaceae	Diatoma
STAGE065-15	EC-CPCC61	Diatoma vulgaris	Bacillariophyta	Bacillariophyceae	Tabellariales	Tabellariaceae	Diatoma	Diatoma vulgaris
STAGE059-15	EC-CPCC444	Dinobryon cylindricum	Ochrophyta	Chrysophyceae	Chromulinales	Dinobryaceae	Dinobryon	Dinobryon cylindricum
STAGE134-17	EC-SB16-03	Dinobryon sertularia	Ochrophyta	Chrysophyceae	Chromulinales	Dinobryaceae	Dinobryon	Dinobryon sertularia
STAGE111-16	EC-BRL-AL10	Anabaena-Aphanizomenon-Dolichospermum Complex	Cyanobacteria	Cyanophyceae	Nostocales	Aphanizomenonaceae	Dolichospermum
STAGE110-16	EC-BRL-AL8_isolate5	Anabaena-Aphanizomenon-Dolichospermum Complex	Cyanobacteria	Cyanophyceae	Nostocales	Aphanizomenonaceae	Dolichospermum
STAGE135-17	EC-CS-537-02	Anabaena-Aphanizomenon-Dolichospermum Complex	Cyanobacteria	Cyanophyceae	Nostocales	Aphanizomenonaceae	Dolichospermum	Dolichospermum circinale
STAGE043-15	EC-HH011-03	Anabaena-Aphanizomenon-Dolichospermum Complex	Cyanobacteria	Cyanophyceae	Nostocales	Aphanizomenonaceae	Dolichospermum	Dolichospermum crassum
STAGE041-15	EC-LO08-01.1	Anabaena-Aphanizomenon-Dolichospermum Complex	Cyanobacteria	Cyanophyceae	Nostocales	Aphanizomenonaceae	Dolichospermum	Dolichospermum lemmermannii
STAGE037-15	EC-LO05-09	Anabaena-Aphanizomenon-Dolichospermum Complex	Cyanobacteria	Cyanophyceae	Nostocales	Aphanizomenonaceae	Dolichospermum	Dolichospermum lemmermannii
STAGE036-15	EC-LE011-03	Anabaena-Aphanizomenon-Dolichospermum Complex	Cyanobacteria	Cyanophyceae	Nostocales	Aphanizomenonaceae	Dolichospermum	Dolichospermum lemmermannii
STAGE027-15	EC-LO05-07.1	Anabaena-Aphanizomenon-Dolichospermum Complex	Cyanobacteria	Cyanophyceae	Nostocales	Aphanizomenonaceae	Dolichospermum	Dolichospermum lemmermannii
STAGE008-15	EC-LO05-07	Anabaena-Aphanizomenon-Dolichospermum Complex	Cyanobacteria	Cyanophyceae	Nostocales	Aphanizomenonaceae	Dolichospermum	Dolichospermum lemmermannii
STAGE006-15	EC-LO08-01	Anabaena-Aphanizomenon-Dolichospermum Complex	Cyanobacteria	Cyanophyceae	Nostocales	Aphanizomenonaceae	Dolichospermum	Dolichospermum lemmermannii
STAGE096-16	EC-LW011-04.1	Anabaena-Aphanizomenon-Dolichospermum Complex	Cyanobacteria	Cyanophyceae	Nostocales	Aphanizomenonaceae	Dolichospermum	Dolichospermum lemmermannii
STAGE095-16	EC-LE011-02.1	Anabaena-Aphanizomenon-Dolichospermum Complex	Cyanobacteria	Cyanophyceae	Nostocales	Aphanizomenonaceae	Dolichospermum	Dolichospermum lemmermannii
STAGE071-16	EC-LOW03-01	Anabaena-Aphanizomenon-Dolichospermum Complex	Cyanobacteria	Cyanophyceae	Nostocales	Aphanizomenonaceae	Dolichospermum	Dolichospermum lemmermannii
STAGE137-17	EC-NB16-4	Anabaena-Aphanizomenon-Dolichospermum Complex	Cyanobacteria	Cyanophyceae	Nostocales	Aphanizomenonaceae	Dolichospermum	Dolichospermum planctonicum
STAGE047-15	EC-LLAN-05	Anabaena-Aphanizomenon-Dolichospermum Complex	Cyanobacteria	Cyanophyceae	Nostocales	Aphanizomenonaceae	Dolichospermum	Dolichospermum smithii
STAGE053-15	EC-BQ11-TRM02	Eudorina elegans	Chlorophyta	Chlorophyceae	Chlamydomonadales	Volvocaceae	Eudorina	Eudorina elegans
STAGE214-18	EC-SAG46.79	Fischerella	Cyanobacteria	Cyanophyceae	Nostocales	Hapalosiphonaceae	Fischerella
STAGE087-16	EC-ATCC43239	Fischerella	Cyanobacteria	Cyanophyceae	Nostocales	Hapalosiphonaceae	Fischerella
STAGE215-18	EC-SAG1427-2	Fischerella muscicola	Cyanobacteria	Cyanophyceae	Nostocales	Hapalosiphonaceae	Fischerella	Fischerella muscicola
STAGE139-17	EC-HH16-07	Fragilaria crotonensis	Bacillariophyta	Bacillariophyceae	Fragilariales	Fragilariaceae	Fragilaria	Fragilaria crotonensis
STAGE217-18	EC-UTEX1938	Gloeocapsa	Cyanobacteria	Cyanophyceae	Chroococcales		Gloeocapsa
STAGE216-18	EC-CCCM1800	Gloeocapsa	Cyanobacteria	Cyanophyceae	Chroococcales		Gloeocapsa
STAGE219-18	EC-UTEX941	Gloeotrichia	Cyanobacteria	Cyanophyceae	Oscillatoriales	Gloeotrichiaceae	Gloeotrichia
STAGE220-18	EC-UTEX1920	Gloeotrichia ghosi	Cyanobacteria	Cyanophyceae	Oscillatoriales	Gloeotrichiaceae	Gloeotrichia	Gloeotrichia ghosi
STAGE141-17	EC-CPCC380	Gonium pectorale	Chlorophyta	Chlorophyceae	Chlamydomonadales	Volvocaceae	Gonium	Gonium pectorale
STAGE142-17	EC-CalAq994	Hyella fontana	Cyanobacteria	Cyanophyceae	Pleurocapsales	Hyellaceae	Hyella	Hyella fontana
STAGE222-18	EC-E12	Leptolyngbya	Cyanobacteria	Cyanophyceae	Synechococcales	Leptolyngbyaceae	Leptolyngbya
STAGE143-17	EC-CLA-17	Leptolyngbya	Cyanobacteria	Cyanophyceae	Synechococcales	Leptolyngbyaceae	Leptolyngbya
STAGE048-15	EC-CPCC696	Leptolyngbya	Cyanobacteria	Cyanophyceae	Synechococcales	Leptolyngbyaceae	Leptolyngbya	Leptolyngbya sp.
STAGE223-18	EC-CPCC77	Leptolyngbya tenerrima	Cyanobacteria	Cyanophyceae	Synechococcales	Leptolyngbyaceae	Leptolyngbya	Leptolyngbya tenerrima
STAGE224-18	EC-NIVA360	Limnothrix planktonica	Cyanobacteria	Cyanophyceae	Synechococcales	Pseudanabaenaceae	Limnothrix	Limnothrix planktonica
STAGE225-18	EC-SAG3.89	Limnothrix redekei	Cyanobacteria	Cyanophyceae	Synechococcales	Pseudanabaenaceae	Limnothrix	Limnothrix redekei
STAGE226-18	EC-UTEX2516	Lyngbya	Cyanobacteria	Cyanophyceae	Oscillatoriales		Lyngbya
STAGE227-18	EC-UTEX2515	Lyngbya aestuarii	Cyanobacteria	Cyanophyceae	Oscillatoriales		Lyngbya	Lyngbya aestuarii
STAGE103-16	EC-CPCC440	Mallomonas	Ochrophyta	Synurophyceae	Synurales	Mallomonadaceae	Mallomonas
STAGE144-17	EC-CPCC449.1	Mallomonas papillosa	Ochrophyta	Synurophyceae	Synurales	Mallomonadaceae	Mallomonas	Mallomonas papillosa
STAGE063-15	EC-CPCC711	Merismopedia	Cyanobacteria	Cyanophyceae	Chroococcales	Merismopediaceae	Merismopedia	Merismopedia sp.
STAGE005-15	EC-LSC13-02	Microcystis	Cyanobacteria	Cyanophyceae	Chroococcales	Microcystaceae	Microcystis	Microcystis aeruginosa
STAGE145-17	EC-LE03	Microcystis	Cyanobacteria	Cyanophyceae	Chroococcales	Microcystaceae	Microcystis	Microcystis aeruginosa
STAGE073-16	EC-SAG17.85	Microcystis	Cyanobacteria	Cyanophyceae	Chroococcales	Microcystaceae	Microcystis	Microcystis aeruginosa
STAGE228-18	EC-NIVA357.1	Microcystis	Cyanobacteria	Cyanophyceae	Chroococcales	Microcystaceae	Microcystis	Microcystis botrys
STAGE074-16	EC-NIVA357	Microcystis	Cyanobacteria	Cyanophyceae	Chroococcales	Microcystaceae	Microcystis	Microcystis botrys
STAGE002-15	EC-CPCC461	Microcystis	Cyanobacteria	Cyanophyceae	Chroococcales	Microcystaceae	Microcystis	Microcystis flos-aquae
STAGE001-15	EC-BQ11-02	Microcystis	Cyanobacteria	Cyanophyceae	Chroococcales	Microcystaceae	Microcystis	Microcystis ichthyoblabe
STAGE075-16	EC-NIVA279	Microcystis	Cyanobacteria	Cyanophyceae	Chroococcales	Microcystaceae	Microcystis	Microcystis ichthyoblabe
STAGE004-15	EC-LE13-01	Microcystis	Cyanobacteria	Cyanophyceae	Chroococcales	Microcystaceae	Microcystis	Microcystis wesenbergii
STAGE049-15	EC-LO13-01	Microcystis	Cyanobacteria	Cyanophyceae	Chroococcales	Microcystaceae	Microcystis	Microcystis wesenbergii
STAGE146-17	EC-HH06-02.1	Microcystis	Cyanobacteria	Cyanophyceae	Chroococcales	Microcystaceae	Microcystis	Microcystis wesenbergii
STAGE076-16	EC-HH06-02	Microcystis	Cyanobacteria	Cyanophyceae	Chroococcales	Microcystaceae	Microcystis	Microcystis wesenbergii
STAGE230-18	EC-CPCC625	Monoraphidium braunii	Chlorophyta	Chlorophyceae	Sphaeropleales	Selenastraceae	Monoraphidium	Monoraphidium braunii
STAGE147-17	EC-CPCC626	Monoraphidium contortum	Chlorophyta	Chlorophyceae	Sphaeropleales	Selenastraceae	Monoraphidium	Monoraphidium contortum
STAGE231-18	EC-CPCC562	Mougeotia	Charophyta	Conjugatophyceae	Zygnematales	Zygnemataceae	Mougeotia
STAGE233-18	EC-CPCC552	Navicula pelliculosa	Bacillariophyta	Bacillariophyceae	Naviculales	Naviculaceae	Navicula	Navicula pelliculosa
STAGE234-18	EC-CPCC499	Nitzschia	Bacillariophyta	Bacillariophyceae	Bacillariales	Bacillariaceae	Nitzschia
STAGE235-18	EC-CPCC160	Nitzschia palea	Bacillariophyta	Bacillariophyceae	Bacillariales	Bacillariaceae	Nitzschia	Nitzschia palea
STAGE181-17	EC-NIVA520.1	Nostoc	Cyanobacteria	Cyanophyceae	Nostocales	Nostocaceae	Nostoc
STAGE089-16	EC-NIVA520	Nostoc	Cyanobacteria	Cyanophyceae	Nostocales	Nostocaceae	Nostoc
STAGE148-17	EC-SAG81.80	Oocystis lacustris	Chlorophyta	Chlorophyceae	Chlorococcales	Oocystaceae	Oocystis	Oocystis lacustris
STAGE236-18	EC-CPCC9	Oocystis polymorpha	Chlorophyta	Chlorophyceae	Chlorococcales	Oocystaceae	Oocystis	Oocystis polymorpha
STAGE237-18	EC-UTEX1306	Oscillatoria amoena	Cyanobacteria	Cyanophyceae	Oscillatoriales	Oscillatoriaceae	Oscillatoria	Oscillatoria amoena
STAGE239-18	EC-SAG42.87	Oscillatoria limosa	Cyanobacteria	Cyanophyceae	Oscillatoriales	Oscillatoriaceae	Oscillatoria	Oscillatoria limosa
STAGE090-16	EC-NIVA350	Oscillatoria limosa	Cyanobacteria	Cyanophyceae	Oscillatoriales	Oscillatoriaceae	Oscillatoria	Oscillatoria limosa
STAGE240-18	EC-CPCC527.2	Pediastrum	Chlorophyta	Chlorophyceae	Sphaeropleales	Hydrodictyaceae	Pediastrum
STAGE241-18	EC-UTEX1364	Pediastrum duplex var. asperum	Chlorophyta	Chlorophyceae	Sphaeropleales	Hydrodictyaceae	Pediastrum	Pediastrum duplex var. asperum
STAGE011-15	EC-CPCC431	Pediastrum simplex	Chlorophyta	Chlorophyceae	Sphaeropleales	Hydrodictyaceae	Pediastrum	Pediastrum simplex
STAGE149-17	EC-CPCC32	Pedinomonas	Chlorophyta	Pedinophyceae	Pedinomonadales	Pedinomonadaceae	Pedinomonas
STAGE242-18	EC-CCCM7053	Phacus pleuronectes	Euglenida	Euglenia	Euglenales		Phacus	Phacus pleuronectes
STAGE093-16	EC-NIVA92	Phormidium	Cyanobacteria	Cyanophyceae	Oscillatoriales	Oscillatoriaceae	Phormidium
STAGE078-16	EC-YKN15-4	Phormidium	Cyanobacteria	Cyanophyceae	Oscillatoriales	Oscillatoriaceae	Phormidium
STAGE243-18	EC-SAG78.79	Phormidium autumnale	Cyanobacteria	Cyanophyceae	Oscillatoriales	Oscillatoriaceae	Phormidium	Phormidium autumnale
STAGE098-16	EC-LM190	Phormidium calcicola	Cyanobacteria	Cyanophyceae	Oscillatoriales	Oscillatoriaceae	Phormidium	Phormidium calcicola
STAGE091-16	EC-LM788	Phormidium calcicola	Cyanobacteria	Cyanophyceae	Oscillatoriales	Oscillatoriaceae	Phormidium	Phormidium calcicola
STAGE082-16	EC-1163-PL16	Planktothrix	Cyanobacteria	Cyanophyceae	Oscillatoriales	Microcoleaceae	Planktothrix
STAGE081-16	EC-1163-PL14	Planktothrix	Cyanobacteria	Cyanophyceae	Oscillatoriales	Microcoleaceae	Planktothrix
STAGE079-16	EC-1163-PL12	Planktothrix	Cyanobacteria	Cyanophyceae	Oscillatoriales	Microcoleaceae	Planktothrix
STAGE247-18	EC-SAG32.79	Planktothrix	Cyanobacteria	Cyanophyceae	Oscillatoriales	Microcoleaceae	Planktothrix	Planktothrix agardhii
STAGE246-18	EC-SAG6.89	Planktothrix	Cyanobacteria	Cyanophyceae	Oscillatoriales	Microcoleaceae	Planktothrix	Planktothrix agardhii
STAGE245-18	EC-SAG3.82	Planktothrix	Cyanobacteria	Cyanophyceae	Oscillatoriales	Microcoleaceae	Planktothrix	Planktothrix agardhii
STAGE244-18	EC-NIVA64-5	Planktothrix	Cyanobacteria	Cyanophyceae	Oscillatoriales	Microcoleaceae	Planktothrix	Planktothrix agardhii
STAGE155-17	EC-WL16-01	Planktothrix	Cyanobacteria	Cyanophyceae	Oscillatoriales	Microcoleaceae	Planktothrix	Planktothrix agardhii
STAGE248-18	EC-SAG5.89	Planktothrix	Cyanobacteria	Cyanophyceae	Oscillatoriales	Microcoleaceae	Planktothrix	Planktothrix rubescens
STAGE028-15	EC-CPCC507.1	Planktothrix	Cyanobacteria	Cyanophyceae	Oscillatoriales	Microcoleaceae	Planktothrix	Planktothrix rubescens
STAGE003-15	EC-CPCC507	Planktothrix	Cyanobacteria	Cyanophyceae	Oscillatoriales	Microcoleaceae	Planktothrix	Planktothrix rubescens
STAGE249-18	EC-SAG5.81	Planktothrix	Cyanobacteria	Cyanophyceae	Oscillatoriales	Microcoleaceae	Planktothrix	Planktothrix suspensa
STAGE045-15	EC-1198-PL17	Planktothrix	Cyanobacteria	Cyanophyceae	Oscillatoriales	Microcoleaceae	Planktothrix	Planktothrix suspensa
STAGE040-15	EC-1163-PL3	Planktothrix	Cyanobacteria	Cyanophyceae	Oscillatoriales	Microcoleaceae	Planktothrix	Planktothrix suspensa
STAGE039-15	EC-1163-PL17	Planktothrix	Cyanobacteria	Cyanophyceae	Oscillatoriales	Microcoleaceae	Planktothrix	Planktothrix suspensa
STAGE035-15	EC-1163-PL1	Planktothrix	Cyanobacteria	Cyanophyceae	Oscillatoriales	Microcoleaceae	Planktothrix	Planktothrix suspensa
STAGE034-15	EC-1163-PL2	Planktothrix	Cyanobacteria	Cyanophyceae	Oscillatoriales	Microcoleaceae	Planktothrix	Planktothrix suspensa
STAGE029-15	EC-1163-PL15	Planktothrix	Cyanobacteria	Cyanophyceae	Oscillatoriales	Microcoleaceae	Planktothrix	Planktothrix suspensa
STAGE044-15	EC-LE011-08	Planktothrix	Cyanobacteria	Cyanophyceae	Oscillatoriales	Microcoleaceae	Planktothrix	Planktothrix suspensa
STAGE156-17	EC-1163PL-4	Planktothrix	Cyanobacteria	Cyanophyceae	Oscillatoriales	Microcoleaceae	Planktothrix	Planktothrix suspensa
STAGE026-15	EC-CPCC631	Pseudanabaena	Cyanobacteria	Cyanophyceae	Synechococcales	Pseudanabaenaceae	Pseudanabaena
STAGE159-17	EC-SB16-02	Pseudanabaena	Cyanobacteria	Cyanophyceae	Synechococcales	Pseudanabaenaceae	Pseudanabaena
STAGE158-17	EC-E18	Pseudanabaena	Cyanobacteria	Cyanophyceae	Synechococcales	Pseudanabaenaceae	Pseudanabaena
STAGE157-17	EC-AV-01	Pseudanabaena	Cyanobacteria	Cyanophyceae	Synechococcales	Pseudanabaenaceae	Pseudanabaena
STAGE084-16	EC-NIVA111	Pseudanabaena limnetica	Cyanobacteria	Cyanophyceae	Synechococcales	Pseudanabaenaceae	Pseudanabaena	Pseudanabaena limnetica
STAGE062-15	EC-HH011-09A	Pseudanabaena mucicola	Cyanobacteria	Cyanophyceae	Synechococcales	Pseudanabaenaceae	Pseudanabaena	Pseudanabaena mucicola
STAGE085-16	EC-CPCC698	Pseudanabaena mucicola	Cyanobacteria	Cyanophyceae	Synechococcales	Pseudanabaenaceae	Pseudanabaena	Pseudanabaena mucicola
STAGE061-15	EC-CPCC697	Pseudanabaena rutilis-viridis	Cyanobacteria	Cyanophyceae	Synechococcales	Pseudanabaenaceae	Pseudanabaena	Pseudanabaena rutilis-viridis
STAGE251-18	EC-UTEX2763	Rhodomonas salina	Cryptophyta	Cryptophyceae	Pyrenomonadales	Cryptomonadaceae	Rhodomonas	Rhodomonas salina
STAGE160-17	EC-PPE-2	Scenedesmus	Chlorophyta	Chlorophyceae	Sphaeropleales	Scenedesmaceae	Scenedesmus
STAGE162-17	EC-PPE-1	Scenedesmus cf. dimorphus	Chlorophyta	Chlorophyceae	Sphaeropleales	Scenedesmaceae	Scenedesmus	Scenedesmus cf. dimorphus
STAGE164-17	EC-SW1	Scenedesmus obliquus	Chlorophyta	Chlorophyceae	Sphaeropleales	Scenedesmaceae	Scenedesmus	Scenedesmus obliquus
STAGE163-17	EC-CPCC5	Scenedesmus obliquus	Chlorophyta	Chlorophyceae	Sphaeropleales	Scenedesmaceae	Scenedesmus	Scenedesmus obliquus
STAGE252-18	EC-CPCC472	Schizothrix calcicola	Cyanobacteria	Cyanophyceae	Synechococcales	Schizotrichaceae	Schizothrix	Schizothrix calcicola
STAGE253-18	EC-CCCM0125	Spirogyra	Charophyta	Conjugatophyceae	Zygnematales	Zygnemataceae	Spirogyra
STAGE254-18	EC-CPCC347	Staurastrum arachne	Charophyta	Conjugatophyceae	Desmidiales	Desmidiaceae	Staurastrum	Staurastrum arachne
STAGE165-17	EC-CPCC128	Staurastrum johnsonii	Charophyta	Conjugatophyceae	Desmidiales	Desmidiaceae	Staurastrum	Staurastrum johnsonii
STAGE166-17	EC-LE16-01	Stephanodiscus binderanus	Bacillariophyta	Mediophyceae	Stephanodiscales	Stephanodiscaceae	Stephanodiscus	Stephanodiscus binderanus
STAGE010-15	EC-CPCC-267	Stephanodiscus hantzschii	Bacillariophyta	Mediophyceae	Stephanodiscales	Stephanodiscaceae	Stephanodiscus	Stephanodiscus hantzschii
STAGE167-17	EC-LE16-04	Stephanodiscus niagarae	Bacillariophyta	Mediophyceae	Stephanodiscales	Stephanodiscaceae	Stephanodiscus	Stephanodiscus niagarae
STAGE255-18	EC-CPCC177	Stichococcus bacillaris	Chlorophyta	Trebouxiophyceae	Prasiolales		Stichococcus	Stichococcus bacillaris
STAGE188-18	EC-PCCC1	Synechococcus	Cyanobacteria	Cyanophyceae	Synechococcales	Synechococcaceae	Synechococcus
STAGE170-17	EC-LSO-034	Synechococcus	Cyanobacteria	Cyanophyceae	Synechococcales	Synechococcaceae	Synechococcus
STAGE169-17	EC-LSO-023	Synechococcus	Cyanobacteria	Cyanophyceae	Synechococcales	Synechococcaceae	Synechococcus
STAGE168-17	EC-CL792	Synechococcus	Cyanobacteria	Cyanophyceae	Synechococcales	Synechococcaceae	Synechococcus
STAGE086-16	EC-ARC21	Synechococcus	Cyanobacteria	Cyanophyceae	Synechococcales	Synechococcaceae	Synechococcus
STAGE024-15	BGSU-LS0427	Synechococcus	Cyanobacteria	Cyanophyceae	Synechococcales	Synechococcaceae	Synechococcus	Synechococcus LS427
STAGE022-15	BGSU-LS0512	Synechococcus	Cyanobacteria	Cyanophyceae	Synechococcales	Synechococcaceae	Synechococcus	Synechococcus LS512
STAGE025-15	BGSU-LS0519	Synechococcus	Cyanobacteria	Cyanophyceae	Synechococcales	Synechococcaceae	Synechococcus	Synechococcus LS519
STAGE020-15	BGSU-LS0523	Synechococcus	Cyanobacteria	Cyanophyceae	Synechococcales	Synechococcaceae	Synechococcus	Synechococcus LS523
STAGE023-15	BGSU-LS0534	Synechococcus	Cyanobacteria	Cyanophyceae	Synechococcales	Synechococcaceae	Synechococcus	Synechococcus LS534
STAGE021-15	BGSU-LS0538	Synechococcus	Cyanobacteria	Cyanophyceae	Synechococcales	Synechococcaceae	Synechococcus	Synechococcus LS538
STAGE050-15	EC-KD3A	Synechococcus	Cyanobacteria	Cyanophyceae	Synechococcales	Synechococcaceae	Synechococcus	Synechococcus sp.
STAGE257-18	EC-CPCC534	Synechocystis	Cyanobacteria	Cyanophyceae	Chroococcales		Synechocystis
STAGE171-17	EC-SB16-05	Synedra acus	Bacillariophyta	Bacillariophyceae	Fragilariales	Fragilariaceae	Synedra	Synedra acus
STAGE173-17	EC-SB16-04	Synura cf. petersenii	Ochrophyta	Synurophyceae	Synurales	Synuraceae	Synura	Synura cf. petersenii
STAGE174-17	EC-W17	Synura uvella	Ochrophyta	Synurophyceae	Synurales	Synuraceae	Synura	Synura uvella
STAGE177-17	EC-HH16-3	Tabellaria fenestrata	Bacillariophyta	Bacillariophyceae	Tabellariales	Tabellariaceae	Tabellaria	Tabellaria fenestrata
STAGE258-18	EC-UTEX2770	Tetraspora	Chlorophyta	Chlorophyceae	Chlamydomonadales	Tetrasporaceae	Tetraspora
STAGE259-18	EC-UTEX2054	Thalassiosira	Bacillariophyta	Mediophyceae	Thalassiosirales	Thalassiosiraceae	Thalassiosira
STAGE179-17	EC-HH16-9	Tribonema vulgare	Ochrophyta	Xanthophyceae	Tribonematales	Tribonemataceae	Tribonema	Tribonema vulgare
STAGE178-17	EC-HH16-8	Tribonema vulgare	Ochrophyta	Xanthophyceae	Tribonematales	Tribonemataceae	Tribonema	Tribonema vulgare
STAGE260-18	EC-CPCC568	Ulothrix	Chlorophyta	Ulvophyceae	Ulotrichales	Ulotrichaceae	Ulothrix
STAGE261-18	EC-CCCM7096	Volvox carteri	Chlorophyta	Chlorophyceae	Chlamydomonadales	Volvocaceae	Volvox	Volvox carteri
STAGE262-18	EC-CCCM7005	Volvox globator	Chlorophyta	Chlorophyceae	Chlamydomonadales	Volvocaceae	Volvox	Volvox globator
STAGE263-18	EC-CCCM7098	Volvox rousseletii	Chlorophyta	Chlorophyceae	Chlamydomonadales	Volvocaceae	Volvox	Volvox rousseletii
